# Glycolysis revisited: from steady state growth to glucose pulses

**DOI:** 10.1101/2022.06.22.497165

**Authors:** David Lao-Martil, Joep P.J. Schmitz, Bas Teusink, Natal A.W. van Riel

**Affiliations:** Department of Biomedical Engineering, Eindhoven University of Technology, Eindhoven, Noord-Brabant, 5612AE, The Netherlands; DSM Biotechnology Center, Delft, Zuid-Holland, 2613AX, The Netherlands; Systems Biology Lab, Vrije Universiteit Amsterdam, Amsterdam, Noord-Holland, 1081HZ, The Netherlands; Amsterdam University Medical Center, University of Amsterdam, Amsterdam, Noord-Holland, 1105AZ, The Netherlands

**Keywords:** Glycolysis, Growing Cell, Kinetic Modeling, Parameter Estimation, *Sacchamoyces cerevisiae*

## Abstract

Kinetic metabolic models of central metabolism have been proposed to understand how *Saccharomyces cerevisiae* navigates through nutrient perturbations. Yet, these models lacked important variables that constrain metabolism under relevant physiological conditions and thus have limited operational use such as in optimization of industrial fermentations. In this work, we developed a physiologically informed kinetic model of yeast glycolysis connected to central carbon metabolism by including the effect of anabolic reactions precursors, mitochondria and the trehalose cycle. A parameter estimation pipeline was developed, consisting of a divide and conquer approach, supplemented with regularization and global optimization. We show how this first mechanistic description of a growing yeast cell captures experimental dynamics at different growth rates and under a strong glucose perturbation, is robust to parametric uncertainty and explains the contribution of the different pathways in the network. Our work suggests that by combining multiple types of data and computational methods, complex but physiologically representative and robust models can be achieved.
