## Supplementary material for "Glycolysis revisited: from steady state growth to glucose pulses": SM_ODEs.xlsx

### Sheet: ODEs_mass_balances
Ordinary Differential Equations (ODEs) / Mass balances
metabolite	rate equations
GLCi	- v_HXK + v_GLT + 2.*v_NTH1;
G6P	+ v_GLK - v_PGI + v_sinkG6P + v_PGM1 - v_TPS1;
G1P	- v_PGM1 - v_UGP;
T6P	+ v_TPS1 - v_TPS2;
TRE	+ v_TPS2 - v_NTH1;
F6P	- v_PFK + v_PGI + v_sinkF6P;
F16BP	+ v_PFK - v_ALD;
GAP	+ v_ALD - v_GAPDH + v_TPI1 + v_sinkGAP;
DHAP	+ v_ALD - v_TPI1 - v_G3PDH;
G3P	+ v_G3PDH - v_HOR2;
GLYCEROL	+ v_HOR2 - v_GLYCEROLtransport;
BPG	+ v_GAPDH - v_PGK;
P3G	+ v_PGK - v_PGM + v_sinkP3G;
P2G	+ v_PGM - v_ENO;
PEP	+ v_ENO - v_PYK + v_sinkPEP;
PYR	+ v_PYK - v_PDC + v_sinkPYR;
ACE	+ v_PDC - v_ADH + v_sinkACE;
ETOH	+ v_ADH - v_ETOHtransport;
ATP	+ v_ADK1 - v_GLK - v_ATPase - v_PFK + v_PGK + v_PYK - v_TPS1 + v_mito;
ADP	- 2.*v_ADK1 + v_GLK + v_ATPase + v_PFK - v_PGK - v_PYK + v_TPS1 - v_mito;
AMP	+ v_ADK1 - v_Amd1 + v_Ade13_v_Ade12;
PI	- v_GAPDH + v_ATPase + v_HOR2 + v_RHR2 + 2*v_TPS1 + v_TPS2 - v_mito + v_Isn1 - v_Pnp1 + v_vacuolePi - v_sinkG6P - v_sinkF6P - v_sinkGAP - v_sinkP3G - v_sinkPEP;
IMP	+ v_Amd1 - v_Ade13_v_Ade12 + v_Hpt1 - v_Isn1;
INO	+ v_Isn1 - v_Pnp1;
HYP	+ v_Pnp1 - v_Hpt1;
NAD	+ v_G3PDH - v_GAPDH + v_ADH + v_mitoNADH;
NADH	- v_G3PDH + v_GAPDH - v_ADH - v_mitoNADH;

### Sheet: Description
Table: mass balances used in this work
Table containing the mass balance for each metabolite in the model.
Each metabolite is described by a state in the ordinary differential equation (ODE) system.
