## Supplementary material for "Glycolysis revisited: from steady state growth to glucose pulses": SM_parameter_set.xlsx

### Sheet: Parameter_set
Parameter set
enzyme	name	estimated value	reference value	units	Reference
GLT	K_{M,Glc}	1.00779	1.1918	mM	Teusink et. al. 2000
GLT	V_{max}	8.13268	0.734	mM s^{-1}	van Eunen et. al., 2012
GLT	K_{eq}	1	1	[ ]	Teusink et. al. 2000
GLT	k_{i}	0.91	0.91	[ ]	Teusink et. al. 2000
HXK	K_{M,ADP}	0.349199	0.23	mM	Teusink et. al. 2000
HXK	K_{M,ATP}	0.0930703	0.15	mM	Teusink et. al. 2000
HXK	K_{eq}	3721.26	3800	[ ]	Teusink et. al. 2000
HXK	K_{M,G6P}	34.7029	30	mM	Teusink et. al. 2000
HXK	K_{M,GLC}	0.348311	0.08	mM	Teusink et. al. 2000
HXK	K_{i,T6P}	0.00727586	0.2	mM	Smallbone et. al., 2013
HXK	K_{cat}	6.25481	0.95	s^{-1}	van Eunen et. al., 2012
PGM1	K_{eq}	21.3955	0.166667	[ ]	Smallbone et. al., 2011
PGM1	K_{M,G1P}	0.065262	0.023	mM	Smallbone et. al., 2011
PGM1	K_{M,G6P}	0.0323886	0.05	mM	Smallbone et. al., 2011
PGM1	K_{cat}	8.45741	100	s^{-1}	Smallbone et. al., 2011
TPS1	K_{M,G6P}	4.5359	3.8	mM	Smallbone et. al., 2011
TPS1	K_{M,UDPGlc}	0.126816	0.886	mM	Smallbone et. al., 2011
TPS1	K_{cat}	9616.42	1000	s^{-1}	Smallbone et. al., 2011
TPS1	K_{i,Pi}	0.789018	1	mM	This study
TPS1	K_{M,F6P}	1.56312	1	mM	This study
TPS2	K_{M,T6P}	0.36861	0.5	mM	Smallbone et. al., 2011
TPS2	K_{cat}	28.4097	81.45	s^{-1}	Smallbone et. al., 2011
TPS2	K_{M,Pi}	0.702338	1	mM	This study
NTH1	K_{M,TRE}	2.10873	2.99	mM	Smallbone et. al., 2011
NTH1	K_{cat}	4.51319	100	s^{-1}	Smallbone et. al., 2011
PGI	K_{eq}	0.956376	0.2586	[ ]	Teusink et. al. 2000
PGI	K_{M,F6P}	7.24333	0.307	mM	Smallbone et. al., 2013
PGI	K_{M,G6P}	7.99872	1.0257	mM	Smallbone et. al., 2013
PGI	K_{cat}	2.32146	13.4667	s^{-1}	van Eunen et. al., 2012
PFK	C_{i,AMP}	0.0286731	0.0845	[ ]	Teusink et. al. 2000
PFK	C_{ATP}	1.28218	3	[ ]	Teusink et. al. 2000
PFK	C_{i,F1BP}	2.36384	0.397	[ ]	Teusink et. al. 2000
PFK	C_{i,F2BP}	0.0282527	0.0174	[ ]	Teusink et. al. 2000
PFK	C_{i,ATP}	40.3824	100	[ ]	Teusink et. al. 2000
PFK	K_{AMP}	0.010031	0.095	mM	Teusink et. al. 2000
PFK	K_{ATP}	1.99706	0.71	mM	Teusink et. al. 2000
PFK	K_{F16bP}	0.0436731	0.111	mM	Teusink et. al. 2000
PFK	K_{F26bP}	0.00124085	0.000682	mM	Teusink et. al. 2000
PFK	K_{R,F6P}	0.0588897	0.1	mM	Teusink et. al. 2000
PFK	K_{R,ATP}	4.93318	0.65	mM	Teusink et. al. 2000
PFK	L	1.38862	0.66	[ ]	Teusink et. al. 2000
PFK	gR	1.81266	5.12	[ ]	Teusink et. al. 2000
PFK	K_{cat}	8.78264	0.71	s^{-1}	van Eunen et. al., 2012
ALD	K_{M,DHAP}	0.0299855	2.4	mM	Teusink et. al. 2000
ALD	K_{eq}	0.122278	0.069	[ ]	Teusink et. al. 2000
ALD	K_{M,F16bP}	0.68719	0.451	mM	Smallbone et. al., 2013
ALD	K_{M,GAP}	3.5582	2	mM	Teusink et. al. 2000
ALD	K_{cat}	4.40667	3.15	s^{-1}	van Eunen et. al., 2012
TPI	K_{M,DHAP}	1.28872	6.45	mM	Smallbone et. al., 2013
TPI	K_{eq}	0.0515082	0.0391	[ ]	Teusink et. al. 2000
TPI	K_{M,GAP}	8.84829	5.25	mM	Smallbone et. al., 2013
TPI	K_{cat}	16.1694	78.396	s^{-1}	Teusink et. al. 2000
GPD	K_{i,ADP}	1.10695	2	mM	Cronwright et. al., 2002
GPD	K_{i,ATP}	0.557256	0.73	mM	Cronwright et. al., 2002
GPD	K_{M,DHAP}	2.70407	0.54	mM	Cronwright et. al., 2002
GPD	K_{eq}	10265.7	10000	[ ]	Cronwright et. al., 2002
GPD	K_{i,F16bP}	12.7519	4.8	mM	Cronwright et. al., 2002
GPD	K_{M,G3P}	3.2278	1.2	mM	Cronwright et. al., 2002
GPD	K_{M,NAD}	0.690249	0.93	mM	Cronwright et. al., 2002
GPD	K_{M,NADH}	0.0322009	0.023	mM	Cronwright et. al., 2002
GPD	K_{cat}	1.70645	1.169	s^{-1}	Cronwright et. al., 2002
HOR2	K_{M,G3P}	2.58438	5.99	mM	This study
HOR2	K_{i,Pi}	2.54905	1	mM	Cronwright et. al., 2002
HOR2	K_{cat}	1.27481	0.5	s^{-1}	Cronwright et. al., 2002
glycT	K	0.100122	0.1	s^{-1}	This study
GAPDH	K_{eq}	0.00542712	0.0056	[ ]	Teusink et. al. 2000
GAPDH	K_{M,GAP}	0.5145	0.459	mM	Smallbone et. al., 2013
GAPDH	K_{M,BPG}	0.907622	0.908	mM	Smallbone et. al., 2013
GAPDH	K_{M,NAD}	1.17751	2.92	mM	van Eunen et. al., 2012
GAPDH	K_{M,NADH}	0.0418722	0.022	mM	van Eunen et. al., 2012
GAPDH	K_{M,Pi}	0.773126	1.5	mM	Byers et al., 1982
GAPDH	K_{cat}	78.6422	30.98	s^{-1}	van Eunen et. al., 2012
PGK	K_{eq}	3234.83	3200	[ ]	Teusink et. al. 2000
PGK	K_{M,ADP}	0.206372	0.2	mM	Teusink et. al. 2000
PGK	K_{M,ATP}	0.28593	0.3	mM	Teusink et. al. 2000
PGK	K_{M,BPG}	0.00313056	0.003	mM	Teusink et. al. 2000
PGK	K_{M,3PG}	0.47595	0.53	mM	Teusink et. al. 2000
PGK	K_{cat}	55.1626	44.5	s^{-1}	van Eunen et. al., 2012
PGM	K_{M,2PG}	0.0750125	0.08	mM	Teusink et. al. 2000
PGM	K_{M,3PG}	1.41513	1.2	mM	Teusink et. al. 2000
PGM	K_{eq}	0.119288	0.19	[ ]	Teusink et. al. 2000
PGM	K_{cat}	11.3652	14.2667	s^{-1}	van Eunen et. al., 2012
ENO	K_{M,2PG}	0.0566983	0.043	mM	Teusink et. al. 2000
ENO	K_{eq}	4.35895	4.011	[ ]	Teusink et. al. 2000
ENO	K_{M,PEP}	0.483134	0.5	mM	Teusink et. al. 2000
ENO	K_{cat}	3.30182	5.95	s^{-1}	van Eunen et. al., 2012
PYK	K_{M,ADP}	0.243	0.243	mM	Smallbone et. al., 2013
PYK	K_{i,ATP}	9.3	9.3	mM	Teusink et. al. 2000
PYK	K_{a,F16bP}	0.173193	0.2	mM	Teusink et. al. 2000
PYK	K_{M,PEP}	0.281	0.281	mM	Smallbone et. al., 2013
PYK	L	60000	60000	[ ]	Teusink et. al. 2000
PYK	n_{Hill}	4	4	[ ]	Teusink et. al. 2000
PYK	K_{cat}	9.3167	9.3167	s^{-1}	van Eunen et. al., 2012
PDC	K_{i,Pi}	9.42943	14.7	mM	This study
PDC	K_{M,PYR}	12.968	8.5	mM	Smallbone et. al., 2013
PDC	n_{Hill}	0.72425	1.9	[ ]	Teusink et. al. 2000
PDC	K_{cat}	8.3613	12.2	s^{-1}	Smallbone et. al., 2013
ADH	K_{eq,R}	6.84865e-05	6.9e-05	[ ]	Teusink et. al. 2000
ADH	K_{i,ACE}	0.643101	1.1	mM	Teusink et. al. 2000
ADH	K_{i,ETOH}	59.6935	90	mM	Teusink et. al. 2000
ADH	K_{i,NAD}	0.96771	0.92	mM	Teusink et. al. 2000
ADH	K_{i,NADH}	0.0316265	0.031	mM	Teusink et. al. 2000
ADH	K_{M,ACE}	1.13219	1.11	mM	Teusink et. al. 2000
ADH	K_{M,ETOH}	4.89696	17	mM	Teusink et. al. 2000
ADH	K_{M,NAD}	0.153375	0.17	mM	Teusink et. al. 2000
ADH	K_{M,NADH}	0.120755	0.11	mM	Teusink et. al. 2000
ADH	K_{cat}	13.2581	13.5	s^{-1}	Teusink et. al. 2000
etohT	K	0.0328046	0.1	s^{-1}	This study
mitoATP	V_{max}	1.6034	1	mM s^{-1}	This study
mitoATP	K_{M,ADP}	0.339407	0.5	mM	This study
mitoATP	K_{M,Pi}	0.456789	1	mM	This study
ATPase	K	0.0346314	0.12	mM s^{-1}	This study
ADK1	K	77.3163	100	mM s^{-1}	Smallbone et. al., 2013
vacPi	K_{eq}	0.267576	0.45	[ ]	Smallbone et. al., 2013
vacPi	K	0.169922	0.17	mM s^{-1}	This study
vacPi	Pi_{vac}	10	10	mM	This study
AMD1	V_{max}	7.87709	4	mM s^{-1}	This study
AMD1	K_{M,AMP}	3.27552	0.3	mM	This study
AMD1	K_{Pi}	0.566431	0.35	mM	This study
ADE13 ADE12	K	0.031491	0.05	s^{-1}	This study
ISN1	K	0.365424	0.1	s^{-1}	This study
PNP1	K	0.00446333	0.03	s^{-1}	This study
HPT1	K	0.0336784	0.02	s^{-1}	This study
mitoNADH	V_{max}	0.240135	1	mM s^{-1}	This study
mitoNADH	K_{M,NADH}	0.001	0.1	mM	This study

### Sheet: Description
Table: Parameter set
Parameter set used in the model.
References for the literature values and estimated values.
